# Prebiotic ALPINA GOS produced from whey permeate has a bifidogenic effect on the adult fecal microbiota *in vitro*, including stimulation of organic acids production

**DOI:** 10.64898/2026.01.26.701770

**Authors:** David Orrego, Guus A.M. Kortman, Eric R. Hester, Laura Sierra-Zapata, Shadia Blel-Jubiz, Vanesa Caro-Miranda, Bernadette Klotz-Ceberio

## Abstract

Functional oligosaccharides, such as galacto-oligosaccharides (GOS), are valued for modulating gut microbiota and promoting health. This study aimed to produce a high-purity GOS ingredient (ALPINA GOS) via nanofiltration/diafiltration and assess its prebiotic efficacy using an in vitro fermentation model. GOS-rich syrup was obtained from transgalactosylation of lactose in concentrated whey permeate (30% lactose) and processed by diafiltration/nanofiltration to reduce monosaccharides and enrich oligosaccharide content. Carbohydrate composition was analyzed by HPAEC-PAD. Prebiotic activity was evaluated using a MicroColon model with fecal inocula from healthy adults, measuring pH, short-chain fatty acids (SCFAs), and microbiota shifts. Membrane processing increased oligosaccharides from 55.5% to 70.2% (dry basis) and reduced monosaccharides from 25.2% to 5.1%. ALPINA GOS induced a dose-dependent pH reduction and significantly enhanced lactate and acetate production, with stronger effects at 10 mg/mL. Microbiota profiling showed increased abundance of beneficial bacteria, especially *Bifidobacterium*, versus control. The findings confirm that GOS can be sustainably produced from whey permeate and exhibits potent prebiotic activity, supporting its application in functional foods aimed at gut health.
