## Supplementary Material 1 for "Prebiotic ALPINA GOS produced from whey permeate has a bifidogenic effect on the adult fecal microbiota *in vitro*, including stimulation of organic acids production"

### Sheet: 1A
SampleID	Adult	Time point (h)	Treatment	Concentration (mg/ml)	pH
AL322	adult 27	20	scFOS Orafti P95	10	3.8
AL323	adult 28	20	scFOS Orafti P95	10	4.4
AL324	adult 29	20	scFOS Orafti P95	10	3.8
AL325	adult 30	20	scFOS Orafti P95	10	4.1
AL334	adult 27	20	scFOS Orafti P95	5	4
AL335	adult 28	20	scFOS Orafti P95	5	4.5
AL336	adult 29	20	scFOS Orafti P95	5	4
AL337	adult 30	20	scFOS Orafti P95	5	4.3
AL346	adult 27	20	MonoDi mix as in Alpina GOS nanofiltered	10	4
AL347	adult 28	20	MonoDi mix as in Alpina GOS nanofiltered	10	4.5
AL348	adult 29	20	MonoDi mix as in Alpina GOS nanofiltered	10	4.1
AL349	adult 30	20	MonoDi mix as in Alpina GOS nanofiltered	10	4.1
AL358	adult 27	20	MonoDi mix as in Alpina GOS nanofiltered	5	4.5
AL359	adult 28	20	MonoDi mix as in Alpina GOS nanofiltered	5	4.9
AL360	adult 29	20	MonoDi mix as in Alpina GOS nanofiltered	5	4.6
AL361	adult 30	20	MonoDi mix as in Alpina GOS nanofiltered	5	5
AL366	adult 27	20	Alpina GOS nanofiltered	10	3.7
AL367	adult 28	20	Alpina GOS nanofiltered	10	4.4
AL368	adult 29	20	Alpina GOS nanofiltered	10	3.7
AL369	adult 30	20	Alpina GOS nanofiltered	10	3.9
AL378	adult 27	20	Alpina GOS nanofiltered	5	3.9
AL379	adult 28	20	Alpina GOS nanofiltered	5	4.5
AL380	adult 29	20	Alpina GOS nanofiltered	5	4
AL381	adult 30	20	Alpina GOS nanofiltered	5	4
AL386	adult 27	20	water control		5.2
AL387	adult 28	20	water control		5.1
AL388	adult 29	20	water control		5.2
AL389	adult 30	20	water control		5.4

### Sheet: 1B
SampleID	Adult	Time point (h)	Treatment	Concentration (mg/ml)	Lactate	Acetate	Propionate	Butyrate	Succinate	Formate	Total (lactate to formate)	Citrate	Isovalerate	Valerate	Isobutyrate
AL322	adult 27	20	scFOS Orafti P95	10	3405	1820	0	100	146	70	5540	629	0	0	0
AL323	adult 28	20	scFOS Orafti P95	10	1190	1303	431	1142	26	165	4258	494	0	0	0
AL324	adult 29	20	scFOS Orafti P95	10	2907	2591	278	205	0	161	6142	481	0	0	0
AL325	adult 30	20	scFOS Orafti P95	10	1322	1801	327	493	18	190	4151	475	0	0	0
AL334	adult 27	20	scFOS Orafti P95	5	2692	1323	0	108	119	105	4347	548	0	0	0
AL335	adult 28	20	scFOS Orafti P95	5	730	1552	466	1580	31	208	4567	554	0	0	0
AL336	adult 29	20	scFOS Orafti P95	5	2045	2013	275	189	0	214	4737	570	0	0	0
AL337	adult 30	20	scFOS Orafti P95	5	894	1832	363	662	0	320	4071	558	0	0	0
AL346	adult 27	20	MonoDi mix as in Alpina GOS nanofiltered	10	2260	1811	0	70	158	38	4337	577	0	0	0
AL347	adult 28	20	MonoDi mix as in Alpina GOS nanofiltered	10	422	1779	480	1869	30	164	4744	568	0	0	0
AL348	adult 29	20	MonoDi mix as in Alpina GOS nanofiltered	10	1824	1842	288	213	0	122	4290	570	0	0	0
AL349	adult 30	20	MonoDi mix as in Alpina GOS nanofiltered	10	1796	1597	282	332	38	65	4110	580	0	0	0
AL358	adult 27	20	MonoDi mix as in Alpina GOS nanofiltered	5	1245	1326	0	90	119	91	2871	588	0	0	0
AL359	adult 28	20	MonoDi mix as in Alpina GOS nanofiltered	5	0	1498	445	1845	20	136	3944	615	0	0	0
AL360	adult 29	20	MonoDi mix as in Alpina GOS nanofiltered	5	1034	1370	287	251	0	134	3076	595	0	0	0
AL361	adult 30	20	MonoDi mix as in Alpina GOS nanofiltered	5	0	1283	316	2262	0	174	4036	603	0	0	0
AL366	adult 27	20	Alpina GOS nanofiltered	10	4146	3439	0	69	202	0	7856	802	0	0	0
AL367	adult 28	20	Alpina GOS nanofiltered	10	1016	1992	518	2225	0	119	5869	742	0	0	0
AL368	adult 29	20	Alpina GOS nanofiltered	10	4138	4225	391	198	0	25	8976	515	0	0	0
AL369	adult 30	20	Alpina GOS nanofiltered	10	2834	2652	291	376	98	71	6322	894	0	0	0
AL378	adult 27	20	Alpina GOS nanofiltered	5	3118	2451	0	91	184	0	5843	714	0	0	0
AL379	adult 28	20	Alpina GOS nanofiltered	5	613	2160	505	2461	30	146	5915	578	0	0	0
AL380	adult 29	20	Alpina GOS nanofiltered	5	2674	2722	328	242	0	47	6013	573	0	0	0
AL381	adult 30	20	Alpina GOS nanofiltered	5	2298	2405	318	408	51	54	5534	742	0	0	0
AL386	adult 27	20	water control		0	1716	636	911	0	270	3533	748	0	0	0
AL387	adult 28	20	water control		0	1771	647	1716	0	134	4268	681	0	0	0
AL388	adult 29	20	water control		0	1923	611	941	0	261	3737	746	0	0	0
AL389	adult 30	20	water control		0	1538	511	1472	0	157	3677	711	0	0	0
